# Reduced reproductive success is associated with selective constraint on human genes

**DOI:** 10.1101/2020.05.26.116111

**Authors:** Eugene J. Gardner, Matthew D. C. Neville, Kaitlin E. Samocha, Kieron Barclay, Martin Kolk, Mari E. K. Niemi, George Kirov, Hilary C. Martin, Matthew E. Hurles

**Affiliations:** Wellcome Sanger Institute, Wellcome Genome Campus, Cambridge, Hinxton, United Kingdom; Max Planck Institute for Demographic Research, Rostock, Germany; Demography Unit, Department of Sociology, Stockholm University, Stockholm, Sweden; Swedish Collegium for Advanced Study, Uppsala, Sweden; Division of Psychological Medicine and Clinical Neurosciences, School of Medicine, Cardiff University, Cardiff, UK

## Abstract

Genome-wide sequencing of human populations has revealed substantial variation among genes in the intensity of purifying selection acting on damaging genetic variants^1^. While genes under the strongest selective constraint are highly enriched for associations with Mendelian disorders, most of these genes are not associated with disease and therefore the nature of the selection acting on them is not known^2^. Here we show that genetic variants that damage these genes are associated with markedly reduced reproductive success, primarily due to increased childlessness, with a stronger effect in males than in females. We present evidence that increased childlessness is likely mediated by genetically associated cognitive and behavioural traits, which may mean male carriers are less likely to find reproductive partners. This reduction in reproductive success may account for 20% of purifying selection against heterozygous variants that ablate protein-coding genes. While this genetic association could only account for a very minor fraction of the overall likelihood of being childless (less than 1%), especially when compared to more influential sociodemographic factors, it may influence how genes evolve over time.
