## Supplementary material for "Reduced reproductive success is associated with selective constraint on human genes": SuppTable1

### Sheet: Info
Supplementary Table 1. Phenotypes assessed in this study
Header	Description
Phenotype	Name of the phenotype
Relevant UKBioBank Field	Relevant field ID from the UKBioBank data showcase (https://www.ukbiobank.ac.uk/data-showcase/). Correct as of March 2021.
Additional Postprocessing?	What, if any, additional postprocessing was done to the field indicated in 'Relevant UKBioBank Field' prior to testing for any association. Value of 'No' indicates no postprocessing was done.

### Sheet: Phenotype Catalogue
Phenotype	Relevant UKBiobank Field	Additional Postprocessing?
Age	21022	No
Birth Month	52	No
Birth Year	34	No
Biological Sex	31	No
European ancestry	22006	No
Ancestry PCs	22009	Selected all possible array fields (i.e. 1-40; representing ancestry PCs 1-40).
Identity-by-decent PCs	Return 3623	Selected only unrelated, white European ancestry individuals and computed first 100 PCs using eigenvalue decomposition. For code and more information on how we processed these data, see our github repository (https://github.com/HurlesGroupSanger/UKBBFertility).
Fluid Intelligence	20016	Normalized.
Live Births	2734	Only retained for individuals with "Female" for biological sex. Individuals with >7 children were set to 'NA'. To model "childlessness" with a logistic model, individuals with any children recieved a value of 1, otherwise a value of 0.
Children Fathered	2405	Only retained for individuals with "Male" for biological sex. Individuals with >7 children were set to 'NA'. To model "childlessness" with a logistic model, individuals with any children recieved a value of 1, otherwise a value of 0.
Number of Individuals in Household	709	No
Living With Partner	6141	Field 6141 is an array of other individuals living at home with the recruited individual. If 'Number of Individuals in Household' (Field 709) is 1, that means the individual is living by themselves and this field will be blank. Such individuals receive a value of 0. If Field 6141 field contains a value of "1", indicating the recruited individual lives with a husband, wife, or partner, value is 1,…
Townsend Deprivation Index	189	No
Engaged in same sex sexual behaviour?	2159	Individuals were removed from analysis if they had a value of 2 (answered "yes" to "skip this section" for all sexual history questions) for field 2129 or a value of -3 ("Prefer not to answer") for this specific question.
Ever had sex?	2139	Field 2139 indiciates "Age first had sexual intercourse". If individual chose to not answer sexual history questions (field 2129), did not want to answer this specific question (value of -3), or did not remember (value of -1), we set to NA. Otherwise, if the individual reported never having sex (value of -2), value is 0, all other ages recieved a value of 1.
Answered Mental Health Questionnaire	20544	If encounter a value of -818 or -819 (indicating did not answer section for mental health traits), value of 0, else value of 1.
Has Mental Health Trait?	41202, 41204	Array data from fields 41202 (primary ICD10) and 41204 (secondary ICD10) were concatenated. For traits examined in both this manuscript (ID/DD, schizophrenia, autism spectrum, and bipolar disorders) and in Power et al. (2013) identical ICD10 codings to Power et al. (2013) were used. For attention deficit hyperactive disorder, ICD10 coding F90 was used. For ID/DD, all ICD10 codings between F70 and…
Household Income	738	No
Has Email?	20005	No
Completed College?	6138	Field is an array of educational qualifications. If we found a value of "1", indicating the individual has a college or university degree, returned a value of 1, otherwise a value of 0. Individuals who answered "other" (value of -7) or prefer not to answer (value of -3) were removed from analysis.
Hospital Episode Statistics (HES)	41202, 41204, 40006	Array data from fields 41202 (primary ICD10), 41204 (secondary ICD10), and 40006 (cancer registry) were concatenated. Cancer codes reported by hospital episode statistics (HES) data were excluded (i.e. fields 41202 and 41204) and cancer registry data was prioritized (field 40006).
Has General Practicioner Records	42040	Individuals with a valid entry for this field (reflecting presence of GP records) were used to test for an association between sHET burden and having GP records.
Complete Health Outcomes Data (CHOD)	130000-132605	Every other field from 130000-132605 represents paired date and source for one ICD-10 code (e.g. A00). For example, field 130000 represents the actual or best guess date an individual was diagnosed with code A00 and field 130001 represents the source (e.g. hospital, GP, death registry, etc.) of the data. Codings with date of incidence that represented errors, incidence prior to birth, incidence i…
Fresh Fruit Intake	1309	No
Handedness	1707	Left handed individuals recieved a value of "1", right handed a value of "0". We excluded individuals who reported as ambidextrous or did not answer from anaysis.
Hair Colour	1747	Individuals with blonde hair recieved a value of "1" and all other hair colours a value of "0". Individuals who responded "do not know" or "prefer not to answer" were excluded from analysis.
