## Supplementary material for "Reduced reproductive success is associated with selective constraint on human genes": SuppTable3

### Sheet: Info
Supplementary Table 3. Covariates for training the CNV random forest QC model
This table contains descriptions of the covariates used to train our random forest CNV QC model.

### Sheet: Covariates
Covariate	Description
indv. LRR_mean	Mean of the Log R Ratio of all probes for a given individual
indv. LRR_SD	Standard Deviation of the Log R Ratio of all probes for a given individual
indv. BAF_mean	Mean of the B allele frequency of all probes for a given individual
indv. BAF_SD	Standard Deviation of the B allele frequency of all probes for a given individual
indv. BAF_drift	Drift of B allele frequency of all probes for a given individual
indv. WF	Waviness factor for a given individual.
indv. NumCNV	Number of CNVs identified in a given individual
site BAF_mean	Mean of the B allele frequency for the probes in this CNV interval
site BAF_SD	Standard Deviation of the B alllele freqeuncy for the probes in this CNV interval
site LRR_mean	Mean of the Log R Ratio for the probes in this CNV interval
site LRR_SD	Standard Deviation of the Log R Ratio for the probes in this CNV interval
density	Density of probes within the CNV interval - Is simply Length_bp / No_Probes
No_Probes	Number of probes in each CNV
Length_bp	Length of the CNV
Probe Badness Score	To calculate this metric, we first take a collection of very 'bad' arrays, defined here as individuals with indv. LRR_SD ≥ 0.35 or NumCNV ≥ 30 or |WF| ≥ 0.3 and determine the total number of times a probe intersects a CNV on those arrays. We then take a collection of very good arrays (defined as the 25%ile of the above metrics) and calculate the same value. We then determine, for each probe, the …
