## Supplementary material for "Reduced reproductive success is associated with selective constraint on human genes": SuppTable4

### Sheet: Info
Supplementary Table 4. Catalogue of odds ratios and betas for associations reported in this manuscript
Subtable	Description
Variant Burden Association With Phenotype	Catalogue of odds ratios/betas when testing the association of variants with a phenotype (e.g. phenotype ~ variant)
Phenotype Association with Childlessness	Catalogue of odds ratios when testing the association of a phenotype with childlessness (e.g. childlessness ~ phenotype)
Header	Description
Variant Type	Variant class used to generate the individual shet burden, or 'meta-analysis' for when deletion and PTV OR/Beta was combined. Is always N/A for the table 'Phenotype Association with Childlessness' as the phenotype, not shet burden was used for regression.
OR/Beta	OR/Beta presented in the main text manuscript. See column 'Association Type' for whether this is an OR or Beta.
std. err.	Standard error for the reported OR/Beta from glm/meta in R.
p. value	P value for the reported OR/Beta from glm/meta in R.
N	Number of individuals included in the regression.
Sex	Sex of individuals included in the regression, either Male or Female.
Association Type	Whether a OR or beta is presented in the column 'OR/Beta'
Phenotype	Phenotype/class of variant being tested in this regression.
Relevant Figure	Relevant Main Text/Supplementary figure where this result is presented. If the result was only presented in the text, value will be 'Text Only'.

### Sheet: Variant Burden Association With
Variant Type	OR/Beta	std. err.	p. value	N	Sex	Association Type	Phenotype	Relevant Figure
Deletion	-0.450951	0.0972168	3.51e-06	90349	Male	beta	Num. of Children	Figure1A
PTV	-0.218661	0.0474234	4.02e-06	60614	Male	beta	Num. of Children	Figure1A
Deletion	-0.0934958	0.0826391	0.2579	102511	Female	beta	Num. of Children	Figure1A
PTV	-0.0342488	0.0392799	0.383257	72846	Female	beta	Num. of Children	Figure1A
Meta-analysis (PTV+Deletion)	-0.263311	0.0426226	6.5e-10	150963	Male	beta	Num. of Children	Figure1A
Meta-analysis (PTV+Deletion)	-0.0451675	0.0354763	0.202956	175357	Female	beta	Num. of Children	Figure1A
Deletion	0.218345	0.281778	6.65e-08	90349	Male	OR	Childlessness	Figure1B
PTV	0.355684	0.15676	4.27e-11	60614	Male	OR	Childlessness	Figure1B
Deletion	0.768511	0.323111	0.415135	102511	Female	OR	Childlessness	Figure1B
PTV	0.612199	0.153377	0.0013777	72846	Female	OR	Childlessness	Figure1B
Meta-analysis (PTV+Deletion)	0.31694	0.136988	4.95e-17	150963	Male	OR	Childlessness	Figure1B
Meta-analysis (PTV+Deletion)	0.638343	0.138559	0.00119682	175357	Female	OR	Childlessness	Figure1B
Deletion	0.2207	0.274589	3.74e-08	90661	Male	OR	Partner At Home	Figure2A
PTV	0.298995	0.152238	2.18e-15	60794	Male	OR	Partner At Home	Figure2A
Deletion	0.615297	0.273714	0.0760135	102105	Female	OR	Partner At Home	Figure2A
PTV	0.702383	0.134661	0.00870446	72571	Female	OR	Partner At Home	Figure2A
Meta-analysis (PTV+Deletion)	0.278395	0.133144	7.69e-22	151455	Male	OR	Partner At Home	Figure2A
Meta-analysis (PTV+Deletion)	0.684496	0.12083	0.00170543	174676	Female	OR	Partner At Home	Figure2A
Deletion	0.101768	0.856286	0.00761745	81406	Male	OR	Ever Had Sex	Figure2B
PTV	0.0495999	0.487564	7.24e-10	54739	Male	OR	Ever Had Sex	Figure2B
Deletion	0.042914	0.797991	7.96e-05	90710	Female	OR	Ever Had Sex	Figure2B
PTV	0.176248	0.54576	0.00146952	64702	Female	OR	Ever Had Sex	Figure2B
Meta-analysis (PTV+Deletion)	0.0591426	0.423695	2.49e-11	136145	Male	OR	Ever Had Sex	Figure2B
Meta-analysis (PTV+Deletion)	0.112358	0.450481	1.22e-06	155412	Female	OR	Ever Had Sex	Figure2B
Deletion	0.208888	0.334262	2.8e-06	90314	Male	OR	University Degree	Figure2C
PTV	0.342713	0.152149	1.95e-12	60592	Male	OR	University Degree	Figure2C
Deletion	0.270196	0.320096	4.35e-05	101651	Female	OR	University Degree	Figure2C
PTV	0.383733	0.143004	2.12e-11	72346	Female	OR	University Degree	Figure2C
Meta-analysis (PTV+Deletion)	0.314794	0.138479	7.02e-17	150906	Male	OR	University Degree	Figure2C
Meta-analysis (PTV+Deletion)	0.361977	0.130567	7.09e-15	173997	Female	OR	University Degree	Figure2C
Deletion	17.4762	0.653061	1.18e-05	91220	Male	OR	Has MHT	Figure2D
PTV	3.96097	0.58877	0.0193921	61091	Male	OR	Has MHT	Figure2D
Deletion	19.0906	0.732034	5.61e-05	102630	Female	OR	Has MHT	Figure2D
PTV	2.45318	0.64124	0.161677	72917	Female	OR	Has MHT	Figure2D
Meta-analysis (PTV+Deletion)	7.7062	0.437291	3.02e-06	152311	Male	OR	Has MHT	Figure2D
Meta-analysis (PTV+Deletion)	5.97884	0.48235	0.00020946	175547	Female	OR	Has MHT	Figure2D
Deletion	-1.02401	0.146388	2.67e-12	81624	Male	beta	Household Income	Figure2E
PTV	-0.783029	0.0734646	1.69e-26	54974	Male	beta	Household Income	Figure2E
Deletion	-0.776789	0.139054	2.33e-08	84714	Female	beta	Household Income	Figure2E
PTV	-0.655165	0.0675894	3.34e-22	60689	Female	beta	Household Income	Figure2E
Meta-analysis (PTV+Deletion)	-0.83151	0.0656601	9.38e-37	136598	Male	beta	Household Income	Figure2E
Meta-analysis (PTV+Deletion)	-0.678408	0.0607888	6.39e-29	145403	Female	beta	Household Income	Figure2E
Deletion	-1.04573	0.2767	0.00015766	24424	Male	beta	Fluid Intel.	Figure2F
PTV	-0.58871	0.105726	2.6e-08	25207	Male	beta	Fluid Intel.	Figure2F
Deletion	-0.780134	0.222194	0.00044707	27300	Female	beta	Fluid Intel.	Figure2F
PTV	-0.57607	0.0911407	2.64e-10	29368	Female	beta	Fluid Intel.	Figure2F
Meta-analysis (PTV+Deletion)	-0.646933	0.0987623	5.74e-11	49631	Male	beta	Fluid Intel.	Figure2F
Meta-analysis (PTV+Deletion)	-0.605459	0.0843226	6.96e-13	56668	Female	beta	Fluid Intel.	Figure2F
Deletion	0.218345	0.281778	6.65e-08	90349	Male	OR	All Variant Classes	ExtData1
Duplication	0.357481	0.201352	3.24e-07	90349	Male	OR	All Variant Classes	ExtData1
PTV	0.355684	0.15676	4.27e-11	60614	Male	OR	All Variant Classes	ExtData1
Missense	0.559085	0.138804	2.8e-05	60614	Male	OR	All Variant Classes	ExtData1
Synonymous	0.841919	0.0640131	0.0071865	60614	Male	OR	All Variant Classes	ExtData1
Deletion	0.768511	0.323111	0.415135	102511	Female	OR	All Variant Classes	ExtData1
Duplication	0.761197	0.223779	0.222715	102511	Female	OR	All Variant Classes	ExtData1
PTV	0.612199	0.153377	0.0013777	72846	Female	OR	All Variant Classes	ExtData1
Missense	1.123	0.1424	0.41528	72846	Female	OR	All Variant Classes	ExtData1
Synonymous	0.9104	0.0607859	0.122518	72846	Female	OR	All Variant Classes	ExtData1
Deletion	-0.0559872	0.0641407	0.382731	71561	Male	beta	Indv. w/children only	ExtData2
PTV	0.0175739	0.0306395	0.566262	47714	Male	beta	Indv. w/children only	ExtData2
Deletion	-0.0500583	0.0560029	0.371403	83864	Female	beta	Indv. w/children only	ExtData2
PTV	0.0603945	0.0258141	0.019308	59251	Female	beta	Indv. w/children only	ExtData2
Meta-analysis (PTV+Deletion)	0.00390672	0.0276471	0.887628	119275	Male	beta	Indv. w/children only	ExtData2
Meta-analysis (PTV+Deletion)	0.0410392	0.0234435	0.0800214	143115	Female	beta	Indv. w/children only	ExtData2
Deletion	0.338296	0.476259	0.0228627	42385	Male	OR	Birth Cohort 1940-50	ExtData3
PTV	0.3618	0.255106	6.74e-05	28162	Male	OR	Birth Cohort 1940-50	ExtData3
Deletion	1.17029	0.632494	0.803654	45619	Female	OR	Birth Cohort 1940-50	ExtData3
PTV	0.535776	0.263713	0.0179642	31847	Female	OR	Birth Cohort 1940-50	ExtData3
Meta-analysis (PTV+Deletion)	0.356423	0.224877	4.48e-06	70547	Male	OR	Birth Cohort 1940-50	ExtData3
Meta-analysis (PTV+Deletion)	0.601497	0.243403	0.0367583	77466	Female	OR	Birth Cohort 1940-50	ExtData3
Deletion	0.117518	0.492466	1.37e-05	26865	Male	OR	Birth Cohort 1950-60	ExtData3
PTV	0.374707	0.268683	0.00025877	18577	Male	OR	Birth Cohort 1950-60	ExtData3
Deletion	0.68007	0.494544	0.435611	33721	Female	OR	Birth Cohort 1950-60	ExtData3
PTV	0.520349	0.255851	0.0106717	24113	Female	OR	Birth Cohort 1950-60	ExtData3
Meta-analysis (PTV+Deletion)	0.287194	0.235862	1.23e-07	45442	Male	OR	Birth Cohort 1950-60	ExtData3
Meta-analysis (PTV+Deletion)	0.550606	0.227242	0.00863959	57834	Female	OR	Birth Cohort 1950-60	ExtData3
Deletion	0.210762	0.580429	0.0073065	16981	Male	OR	Birth Cohort 1960-70	ExtData3
PTV	0.318576	0.316679	0.00030366	11704	Male	OR	Birth Cohort 1960-70	ExtData3
Deletion	0.510009	0.617918	0.275858	19318	Female	OR	Birth Cohort 1960-70	ExtData3
PTV	0.845199	0.290635	0.562809	14674	Female	OR	Birth Cohort 1960-70	ExtData3
Meta-analysis (PTV+Deletion)	0.289772	0.277994	8.36e-06	28685	Male	OR	Birth Cohort 1960-70	ExtData3
Meta-analysis (PTV+Deletion)	0.771291	0.262997	0.323433	33992	Female	OR	Birth Cohort 1960-70	ExtData3
Deletion	1.93122	0.38429	5.03e-07	91102	Male	beta	Townsend Deprivation Index	ExtData7
PTV	2.00325	0.196172	1.84e-24	61010	Male	beta	Townsend Deprivation Index	ExtData7
Deletion	2.45302	0.370385	3.54e-11	102508	Female	beta	Townsend Deprivation Index	ExtData7
PTV	1.40228	0.172931	5.19e-16	72837	Female	beta	Townsend Deprivation Index	ExtData7
Meta-analysis (PTV+Deletion)	1.98836	0.174723	5.26e-30	152112	Male	beta	Townsend Deprivation Index	ExtData7
Meta-analysis (PTV+Deletion)	1.59034	0.156693	3.34e-24	175345	Female	beta	Townsend Deprivation Index	ExtData7
Deletion	0.698505	0.073011	8.9e-07	90331	Male	OR	high pLI	SupFig5A
PTV	0.808521	0.0314708	1.44e-11	60614	Male	OR	high pLI	SupFig5A
Deletion	0.956887	0.0822753	0.592208	102500	Female	OR	high pLI	SupFig5A
PTV	0.939893	0.0316791	0.0503718	72845	Female	OR	high pLI	SupFig5A
Meta-analysis (PTV+Deletion)	0.790202	0.0289003	3.71e-16	150945	Male	OR	high pLI	SupFig5A
Meta-analysis (PTV+Deletion)	0.94207	0.0295634	0.0435316	175345	Female	OR	high pLI	SupFig5A
Deletion	0.613434	0.0952698	2.91e-07	90341	Male	OR	high sHET	SupFig5B
PTV	0.806086	0.0453771	2.03e-06	60614	Male	OR	high sHET	SupFig5B
Deletion	0.854189	0.10808	0.144785	102506	Female	OR	high sHET	SupFig5B
PTV	0.903459	0.0444631	0.0224105	72846	Female	OR	high sHET	SupFig5B
Meta-analysis (PTV+Deletion)	0.766388	0.0409675	8.33e-11	150955	Male	OR	high sHET	SupFig5B
Meta-analysis (PTV+Deletion)	0.896155	0.0411195	0.00766665	175352	Female	OR	high sHET	SupFig5B
Deletion	0.286225	0.165284	3.77e-14	90349	Male	OR	MAF <1e-3	SupFig6
PTV	0.574104	0.105912	1.61e-07	60614	Male	OR	MAF <1e-3	SupFig6
Deletion	0.518047	0.173803	0.00015427	102511	Female	OR	MAF <1e-3	SupFig6
PTV	0.85323	0.103901	0.126596	72846	Female	OR	MAF <1e-3	SupFig6
Meta-analysis (PTV+Deletion)	0.468813	0.0891747	1.98e-17	150963	Male	OR	MAF <1e-3	SupFig6
Meta-analysis (PTV+Deletion)	0.748193	0.0891806	0.00114238	175357	Female	OR	MAF <1e-3	SupFig6
Deletion	0.279419	0.17647	5e-13	90349	Male	OR	MAF <1e-4	SupFig6
PTV	0.524584	0.112425	9.55e-09	60614	Male	OR	MAF <1e-4	SupFig6
Deletion	0.488282	0.186181	0.00011795	102511	Female	OR	MAF <1e-4	SupFig6
PTV	0.811545	0.109683	0.0569342	72846	Female	OR	MAF <1e-4	SupFig6
Meta-analysis (PTV+Deletion)	0.437361	0.094818	2.74e-18	150963	Male	OR	MAF <1e-4	SupFig6
Meta-analysis (PTV+Deletion)	0.711977	0.0945027	0.00032474	175357	Female	OR	MAF <1e-4	SupFig6
Deletion	0.281993	0.225076	1.86e-08	90349	Male	OR	MAF <1e-5	SupFig6
PTV	0.425828	0.127748	2.34e-11	60614	Male	OR	MAF <1e-5	SupFig6
Deletion	0.577518	0.240523	0.0224544	102511	Female	OR	MAF <1e-5	SupFig6
PTV	0.674134	0.124433	0.00152981	72846	Female	OR	MAF <1e-5	SupFig6
Meta-analysis (PTV+Deletion)	0.385142	0.1111	8.84e-18	150963	Male	OR	MAF <1e-5	SupFig6
Meta-analysis (PTV+Deletion)	0.652472	0.110519	0.00011179	175357	Female	OR	MAF <1e-5	SupFig6
Deletion	1.79174	0.648083	0.368192	83182	Male	OR	Same Sex Sexual Behaviour	SupFig12
PTV	2.03154	0.336423	0.0351304	55940	Male	OR	Same Sex Sexual Behaviour	SupFig12
Deletion	0.175766	1.12856	0.123425	92152	Female	OR	Same Sex Sexual Behaviour	SupFig12
PTV	1.5485	0.39085	0.263225	65787	Female	OR	Same Sex Sexual Behaviour	SupFig12
Meta-analysis (PTV+Deletion)	1.97809	0.29859	0.0223415	139122	Male	OR	Same Sex Sexual Behaviour	SupFig12
Meta-analysis (PTV+Deletion)	1.22661	0.369328	0.580237	157939	Female	OR	Same Sex Sexual Behaviour	SupFig12
Deletion	0.306483	0.268595	1.07e-05	91220	Male	OR	Has Email	SupFig15A
PTV	0.300286	0.144275	7.53e-17	61091	Male	OR	Has Email	SupFig15A
Deletion	0.315033	0.264844	1.29e-05	102630	Female	OR	Has Email	SupFig15A
PTV	0.491019	0.132336	7.67e-08	72917	Female	OR	Has Email	SupFig15A
Meta-analysis (PTV+Deletion)	0.301662	0.1271	4.13e-21	152311	Male	OR	Has Email	SupFig15A
Meta-analysis (PTV+Deletion)	0.449355	0.11838	1.4e-11	175547	Female	OR	Has Email	SupFig15A
Deletion	0.324602	0.327018	0.00058029	91220	Male	OR	Answered MHQ	SupFig15B
PTV	0.452836	0.151012	1.55e-07	61091	Male	OR	Answered MHQ	SupFig15B
Deletion	0.246386	0.309995	6.21e-06	102630	Female	OR	Answered MHQ	SupFig15B
PTV	0.513646	0.134182	6.87e-07	72917	Female	OR	Answered MHQ	SupFig15B
Meta-analysis (PTV+Deletion)	0.427097	0.1371	5.46e-10	152311	Male	OR	Answered MHQ	SupFig15B
Meta-analysis (PTV+Deletion)	0.457424	0.123141	2.13e-10	175547	Female	OR	Answered MHQ	SupFig15B
Deletion	1.18306	0.267346	0.529488	91220	Male	OR	Has GP Data	SupFig15C
PTV	0.986501	0.139804	0.922554	61091	Male	OR	Has GP Data	SupFig15C
Deletion	1.26496	0.265324	0.375687	102630	Female	OR	Has GP Data	SupFig15C
PTV	1.11534	0.127497	0.391888	72917	Female	OR	Has GP Data	SupFig15C
Meta-analysis (PTV+Deletion)	1.02575	0.123887	0.837393	152311	Male	OR	Has GP Data	SupFig15C
Meta-analysis (PTV+Deletion)	1.142	0.114918	0.247921	175547	Female	OR	Has GP Data	SupFig15C
Deletion	131.416	0.826821	3.63e-09	91220	Male	OR	Has DD/ID	SupFig16
PTV	2.57462	1.51908	0.533581	61091	Male	OR	Has DD/ID	SupFig16
Deletion	129.46	1.221	6.8e-05	102630	Female	OR	Has DD/ID	SupFig16
PTV	28.4283	1.4634	0.0221728	72917	Female	OR	Has DD/ID	SupFig16
Meta-analysis (PTV+Deletion)	53.4944	0.726217	4.26e-08	152311	Male	OR	Has DD/ID	SupFig16
Meta-analysis (PTV+Deletion)	69.4889	0.937525	6.07e-06	175547	Female	OR	Has DD/ID	SupFig16
Deletion	33.8785	2.44477	0.1496	91220	Male	OR	Has ASD	SupFig16
PTV	0.57785	3.5903	0.878591	61091	Male	OR	Has ASD	SupFig16
Deletion	4.46e-10	58.0316	0.710614	102630	Female	OR	Has ASD	SupFig16
PTV	Inf	4.12334e+06	0	72917	Female	OR	Has ASD	SupFig16
Meta-analysis (PTV+Deletion)	9.32842	2.02077	0.269134	152311	Male	OR	Has ASD	SupFig16
Meta-analysis (PTV+Deletion)	Inf	58.0316	0	175547	Female	OR	Has ASD	SupFig16
Deletion	0	72764.5	0.978203	91220	Male	OR	Has ADHD	SupFig16
PTV	9.59e-21	38641.8	0.999048	61091	Male	OR	Has ADHD	SupFig16
Deletion	0	8.5819e+06	0	102630	Female	OR	Has ADHD	SupFig16
PTV	14051.8	9617.07	0.999208	72917	Female	OR	Has ADHD	SupFig16
Meta-analysis (PTV+Deletion)	2.86e-206	34128	0.988935	152311	Male	OR	Has ADHD	SupFig16
Meta-analysis (PTV+Deletion)	0	9617.06	0	175547	Female	OR	Has ADHD	SupFig16
Deletion	5.24993	1.53864	0.281161	91220	Male	OR	Has Schizophrenia	SupFig16
PTV	5.28552	1.01147	0.0997449	61091	Male	OR	Has Schizophrenia	SupFig16
Deletion	19.5559	1.4592	0.0415896	102630	Female	OR	Has Schizophrenia	SupFig16
PTV	6.74664	1.12021	0.0883453	72917	Female	OR	Has Schizophrenia	SupFig16
Meta-analysis (PTV+Deletion)	5.27476	0.845199	0.0491251	152311	Male	OR	Has Schizophrenia	SupFig16
Meta-analysis (PTV+Deletion)	10.0108	0.888566	0.00952616	175547	Female	OR	Has Schizophrenia	SupFig16
Deletion	5.50645	1.5662	0.276062	91220	Male	OR	Has Bipolar Disorder	SupFig16
PTV	11.9928	0.88199	0.00485188	61091	Male	OR	Has Bipolar Disorder	SupFig16
Deletion	6.45411	1.28051	0.145328	102630	Female	OR	Has Bipolar Disorder	SupFig16
PTV	1.23762	0.97177	0.826351	72917	Female	OR	Has Bipolar Disorder	SupFig16
Meta-analysis (PTV+Deletion)	9.94324	0.768511	0.00280112	152311	Male	OR	Has Bipolar Disorder	SupFig16
Meta-analysis (PTV+Deletion)	2.26311	0.774098	0.291385	175547	Female	OR	Has Bipolar Disorder	SupFig16
Deletion	0.17969	0.287161	2.26e-09	90349	Male	OR	Cassa sHET	SupFig18C
PTV	0.292476	0.167741	2.32e-13	60614	Male	OR	Cassa sHET	SupFig18C
Deletion	0.752941	0.336071	0.398461	102511	Female	OR	Cassa sHET	SupFig18C
PTV	0.628205	0.166493	0.00523444	72846	Female	OR	Cassa sHET	SupFig18C
Meta-analysis (PTV+Deletion)	0.258384	0.144841	9.33e-21	150963	Male	OR	Cassa sHET	SupFig18C
Meta-analysis (PTV+Deletion)	0.651032	0.149189	0.00401645	175357	Female	OR	Cassa sHET	SupFig18C
Deletion	-0.131206	0.201404	0.514755	86945	Male	OR	Fresh Fruit Intake	SupFig20A
PTV	0.118682	0.105215	0.259324	58213	Male	OR	Fresh Fruit Intake	SupFig20A
Deletion	-0.0184589	0.197802	0.92565	99991	Female	OR	Fresh Fruit Intake	SupFig20A
PTV	-0.0047358	0.0915737	0.958755	71074	Female	OR	Fresh Fruit Intake	SupFig20A
Meta-analysis (PTV+Deletion)	0.0651069	0.0932561	0.485083	145158	Male	OR	Fresh Fruit Intake	SupFig20A
Meta-analysis (PTV+Deletion)	-0.007158	0.0831003	0.931358	171065	Female	OR	Fresh Fruit Intake	SupFig20A
Deletion	1.69317	0.378608	0.164256	89319	Male	OR	Left Handed	SupFig20B
PTV	1.46995	0.211103	0.0680243	59838	Male	OR	Left Handed	SupFig20B
Deletion	1.14807	0.44638	0.75706	101310	Female	OR	Left Handed	SupFig20B
PTV	1.48541	0.208166	0.0573237	71994	Female	OR	Left Handed	SupFig20B
Meta-analysis (PTV+Deletion)	1.52007	0.184379	0.0231356	149157	Male	OR	Left Handed	SupFig20B
Meta-analysis (PTV+Deletion)	1.41861	0.18866	0.0638164	173304	Female	OR	Left Handed	SupFig20B
Deletion	0.9071	0.437581	0.823674	90907	Male	OR	Blonde Hair Colour	SupFig20C
PTV	0.959162	0.22827	0.855066	60909	Male	OR	Blonde Hair Colour	SupFig20C
Deletion	2.56313	0.341152	0.00579835	102542	Female	OR	Blonde Hair Colour	SupFig20C
PTV	0.831002	0.187756	0.324145	72859	Female	OR	Blonde Hair Colour	SupFig20C
Meta-analysis (PTV+Deletion)	0.947779	0.202387	0.791005	151816	Male	OR	Blonde Hair Colour	SupFig20C
Meta-analysis (PTV+Deletion)	1.07975	0.16449	0.640881	175401	Female	OR	Blonde Hair Colour	SupFig20C
Deletion	34.1649	1.12538	0.00170226	91220	Male	OR	Association of sHET with Having Infertility	TextOnly
PTV	0.271595	1.54282	0.398198	61091	Male	OR	Association of sHET with Having Infertility	TextOnly
Deletion	0.382458	1.2969	0.458632	102630	Female	OR	Association of sHET with Having Infertility	TextOnly
PTV	0.938191	0.502356	0.898937	72917	Female	OR	Association of sHET with Having Infertility	TextOnly
Meta-analysis (PTV+Deletion)	6.37378	0.9092	0.0416332	152311	Male	OR	Association of sHET with Having Infertility	TextOnly
Meta-analysis (PTV+Deletion)	0.834541	0.468441	0.699411	175547	Female	OR	Association of sHET with Having Infertility	TextOnly
Deletion	0.219062	0.283378	8.41e-08	90349	Male	OR	No Male Infertility Genes	TextOnly
PTV	0.359285	0.157278	7.59e-11	60614	Male	OR	No Male Infertility Genes	TextOnly
Deletion	0.757425	0.324035	0.391218	102511	Female	OR	No Male Infertility Genes	TextOnly
PTV	0.610435	0.153677	0.00131898	72846	Female	OR	No Male Infertility Genes	TextOnly
Meta-analysis (PTV+Deletion)	0.31977	0.137517	1.12e-16	150963	Male	OR	No Male Infertility Genes	TextOnly
Meta-analysis (PTV+Deletion)	0.635104	0.138853	0.00107775	175357	Female	OR	No Male Infertility Genes	TextOnly
Deletion	0.228408	0.294379	5.27e-07	90349	Male	OR	No Mouse Infertility Genes	TextOnly
PTV	0.365507	0.161132	4.2e-10	60614	Male	OR	No Mouse Infertility Genes	TextOnly
Deletion	0.730191	0.337774	0.351882	102511	Female	OR	No Mouse Infertility Genes	TextOnly
PTV	0.623778	0.157552	0.00273915	72846	Female	OR	No Mouse Infertility Genes	TextOnly
Meta-analysis (PTV+Deletion)	0.327962	0.141344	3.08e-15	150963	Male	OR	No Mouse Infertility Genes	TextOnly
Meta-analysis (PTV+Deletion)	0.641585	0.142783	0.00188158	175357	Female	OR	No Mouse Infertility Genes	TextOnly
Deletion	0.212456	0.304201	3.54e-07	86880	Male	OR	No Pathogenic CNV carriers	TextOnly
PTV	0.33969	0.159524	1.3e-11	58457	Male	OR	No Pathogenic CNV carriers	TextOnly
Deletion	0.881577	0.338849	0.709911	98823	Female	OR	No Pathogenic CNV carriers	TextOnly
PTV	0.614391	0.156316	0.00183148	70133	Female	OR	No Pathogenic CNV carriers	TextOnly
Meta-analysis (PTV+Deletion)	0.306989	0.141277	6.32e-17	145337	Male	OR	No Pathogenic CNV carriers	TextOnly
Meta-analysis (PTV+Deletion)	0.654578	0.14194	0.00283102	168956	Female	OR	No Pathogenic CNV carriers	TextOnly
Deletion	0.256868	0.292164	3.28e-06	89482	Male	OR	No MH Patients	TextOnly
PTV	0.35505	0.158166	5.87e-11	60064	Male	OR	No MH Patients	TextOnly
Deletion	0.816683	0.330946	0.540607	101717	Female	OR	No MH Patients	TextOnly
PTV	0.598747	0.154242	0.00088289	72326	Female	OR	No MH Patients	TextOnly
Meta-analysis (PTV+Deletion)	0.329934	0.139092	1.56e-15	149546	Male	OR	No MH Patients	TextOnly
Meta-analysis (PTV+Deletion)	0.632849	0.139803	0.00106558	174043	Female	OR	No MH Patients	TextOnly
Deletion	0.19883	0.347744	3.4e-06	90349	Male	OR	No Disease Genes	TextOnly
PTV	0.388211	0.189797	6.18e-07	60614	Male	OR	No Disease Genes	TextOnly
Deletion	0.653861	0.390641	0.276773	102511	Female	OR	No Disease Genes	TextOnly
PTV	0.684199	0.186596	0.0419669	72846	Female	OR	No Disease Genes	TextOnly
Meta-analysis (PTV+Deletion)	0.332945	0.166598	4.07e-11	150963	Male	OR	No Disease Genes	TextOnly
Meta-analysis (PTV+Deletion)	0.678458	0.168373	0.0212225	175357	Female	OR	No Disease Genes	TextOnly
Deletion	0.228408	0.294379	5.27e-07	90349	Male	OR	No Mouse Infertility	TextOnly
PTV	0.365507	0.161132	4.2e-10	60614	Male	OR	No Mouse Infertility	TextOnly
Deletion	0.730191	0.337774	0.351882	102511	Female	OR	No Mouse Infertility	TextOnly
PTV	0.623778	0.157552	0.00273915	72846	Female	OR	No Mouse Infertility	TextOnly
Meta-analysis (PTV+Deletion)	0.327962	0.141344	3.08e-15	150963	Male	OR	No Mouse Infertility	TextOnly
Meta-analysis (PTV+Deletion)	0.641585	0.142783	0.00188158	175357	Female	OR	No Mouse Infertility	TextOnly
Deletion	0.222885	0.290935	2.48e-07	87209	Male	OR	No Same Sex Individuals	TextOnly
PTV	0.368178	0.164044	1.12e-09	58387	Male	OR	No Same Sex Individuals	TextOnly
Deletion	0.692673	0.325981	0.259981	100090	Female	OR	No Same Sex Individuals	TextOnly
PTV	0.614363	0.157374	0.00196407	71155	Female	OR	No Same Sex Individuals	TextOnly
Meta-analysis (PTV+Deletion)	0.326193	0.142894	4.51e-15	145596	Male	OR	No Same Sex Individuals	TextOnly
Meta-analysis (PTV+Deletion)	0.628453	0.141723	0.00104741	171245	Female	OR	No Same Sex Individuals	TextOnly

### Sheet: Phenotype Association with Chil
Variant Type	OR/Beta	std. err.	p. value	N	Sex	Association Type	Phenotype	Relevant Figure
NA	5.80394	0.0142272	p < 1E-100	150723	Male	OR	Partner At Home	ExtData6
NA	3.1998	0.0130419	p < 1E-100	175090	Female	OR	Partner At Home	ExtData6
NA	1044.37	0.408752	7.43e-65	135626	Male	OR	Ever Had Sex	ExtData6
NA	1597.4	0.446253	2.27e-61	155810	Female	OR	Ever Had Sex	ExtData6
NA	0.87375	0.0135635	2.52e-23	150262	Male	OR	Educational Attainment	ExtData6
NA	0.591825	0.0131555	p < 1E-100	174406	Female	OR	Educational Attainment	ExtData6
NA	0.359169	0.0548499	8.94e-78	151509	Male	OR	Mental Health Traits	ExtData6
NA	0.581627	0.0619206	2.1e-18	175952	Female	OR	Mental Health Traits	ExtData6
NA	1.18414	0.0115577	1.98e-48	136187	Male	OR	Household Income	ExtData6
NA	0.754716	0.0107996	1.09e-149	145773	Female	OR	Household Income	ExtData6
NA	1.02567	0.0109598	0.0207217	49409	Male	OR	Fluid Intel.	ExtData6
NA	0.849105	0.0115367	1.25e-45	56771	Female	OR	Fluid Intel.	ExtData6
NA	0.888825	0.00205648	p < 1E-100	151312	Male	OR	Townsend Deprivation Index	ExtData6
NA	0.936279	0.00207899	3.99e-220	175749	Female	OR	Townsend Deprivation Index	ExtData6
NA	0.140373	0.0294844	p < 1E-100	138531	Male	OR	Same Sex Sexual Behaviour	ExtData6
NA	0.269837	0.0326704	p < 1E-100	158347	Female	OR	Same Sex Sexual Behaviour	ExtData6
