## Supplementary material for "Reduced reproductive success is associated with selective constraint on human genes": SuppTable5

### Sheet: Info
Supplementary Table 5. Raw fertility statistics for all Swedish males born 1965-1967
Header	Description
IQ	IQ score bin. Possible values were from 1 - 200.
n_individuals	Number of actual observed individuals in each IQ bin.
observed_fertility_mean	Observed mean fertility of Swedish males.
observed_fertility_sd	Standard deviation of the fertility distribution of Swedish males.
predicted_fertility	Fertility as predicted by fitting a sigmoidal curve to actual observed data (Supplementary Figure 13).
observed_increased_childlessness	Observed increased childlessness from baseline amoung Swedish males. Note that values are normalized to childlessness at IQ 100, and thus range from 0 - ~81% (i.e. 100-base childlessness).
observed_increased_childlessness_sd	Standard deviation of childlessness amoung Swedish males.
predicted_increased_childlessness	Increased childlessness as predicted by fitting a sigmoidal curve to actual observed data (Supplementary Figure 13).
	Please note: When a value for observed data is 'NA' no recruited individuals had the indicated IQ score. The row is included for the purposes of reporting fitted expected values.

### Sheet: Cognition and Fertility
IQ	n_individuals	observed_fertility_mean	observed_fertility_sd	predicted_fertility	observed_increased_childlessness	observed_increased_childlessness_sd	predicted_increased_childlessness
1	NA	NA	NA	0.0003372	NA	NA	0.791583
2	NA	NA	NA	0.0003867	NA	NA	0.791485
3	NA	NA	NA	0.0004434	NA	NA	0.791376
4	NA	NA	NA	0.0005084	NA	NA	0.791254
5	NA	NA	NA	0.0005829	NA	NA	0.791117
6	NA	NA	NA	0.0006683	NA	NA	0.790964
7	NA	NA	NA	0.0007662	NA	NA	0.790794
8	NA	NA	NA	0.0008785	NA	NA	0.790603
9	NA	NA	NA	0.0010073	NA	NA	0.79039
10	NA	NA	NA	0.0011548	NA	NA	0.790152
11	NA	NA	NA	0.001324	NA	NA	0.789886
12	NA	NA	NA	0.001518	NA	NA	0.789589
13	NA	NA	NA	0.0017404	NA	NA	0.789257
14	NA	NA	NA	0.0019952	NA	NA	0.788886
15	NA	NA	NA	0.0022874	NA	NA	0.788472
16	NA	NA	NA	0.0026223	NA	NA	0.78801
17	NA	NA	NA	0.0030061	NA	NA	0.787494
18	NA	NA	NA	0.003446	NA	NA	0.786917
19	NA	NA	NA	0.0039501	NA	NA	0.786274
20	NA	NA	NA	0.0045278	NA	NA	0.785555
21	NA	NA	NA	0.0051898	NA	NA	0.784754
22	NA	NA	NA	0.0059481	NA	NA	0.78386
23	NA	NA	NA	0.0068169	NA	NA	0.782863
24	NA	NA	NA	0.007812	NA	NA	0.781751
25	NA	NA	NA	0.0089516	NA	NA	0.780512
26	NA	NA	NA	0.0102565	NA	NA	0.779131
27	NA	NA	NA	0.0117503	NA	NA	0.777593
28	NA	NA	NA	0.0134601	NA	NA	0.77588
29	NA	NA	NA	0.0154165	NA	NA	0.773975
30	NA	NA	NA	0.0176543	NA	NA	0.771855
31	NA	NA	NA	0.0202133	NA	NA	0.769498
32	NA	NA	NA	0.0231384	NA	NA	0.76688
33	NA	NA	NA	0.0264803	NA	NA	0.763975
34	NA	NA	NA	0.0302965	NA	NA	0.760751
35	NA	NA	NA	0.0346519	NA	NA	0.757179
36	NA	NA	NA	0.0396191	NA	NA	0.753225
37	NA	NA	NA	0.0452799	NA	NA	0.748851
38	NA	NA	NA	0.0517253	NA	NA	0.744021
39	NA	NA	NA	0.0590569	NA	NA	0.738692
40	NA	NA	NA	0.067387	NA	NA	0.732823
41	NA	NA	NA	0.0768395	NA	NA	0.726369
42	NA	NA	NA	0.08755	NA	NA	0.719285
43	NA	NA	NA	0.0996657	NA	NA	0.711523
44	NA	NA	NA	0.113345	NA	NA	0.703039
45	NA	NA	NA	0.128758	NA	NA	0.693785
46	NA	NA	NA	0.146083	NA	NA	0.683718
47	NA	NA	NA	0.165505	NA	NA	0.672798
48	NA	NA	NA	0.187211	NA	NA	0.660988
49	NA	NA	NA	0.211391	NA	NA	0.648256
50	NA	NA	NA	0.238225	NA	NA	0.63458
51	NA	NA	NA	0.267882	NA	NA	0.619944
52	NA	NA	NA	0.300509	NA	NA	0.604345
53	NA	NA	NA	0.336223	NA	NA	0.587791
54	NA	NA	NA	0.375101	NA	NA	0.570303
55	NA	NA	NA	0.417172	NA	NA	0.551919
56	NA	NA	NA	0.462403	NA	NA	0.532689
57	NA	NA	NA	0.510693	NA	NA	0.512683
58	NA	NA	NA	0.561867	NA	NA	0.491983
59	NA	NA	NA	0.615672	NA	NA	0.470688
60	NA	NA	NA	0.671776	NA	NA	0.448909
61	NA	NA	NA	0.729773	NA	NA	0.426769
62	NA	NA	NA	0.789196	NA	NA	0.404399
63	11	0.64	0.92	0.849525	0.347262	0.498866	0.381937
64	23	1.13	1.14	0.910207	0.237415	0.496751	0.359521
65	25	1	1.29	0.970677	0.321781	0.500505	0.337289
66	48	1.19	1.65	1.03038	0.301997	0.502436	0.315376
67	68	1.15	1.39	1.08878	0.287553	0.509197	0.293906
68	82	1.18	1.76	1.1454	0.363825	0.499586	0.272996
69	119	0.98	1.31	1.19981	0.331616	0.503776	0.252748
70	154	1.11	1.27	1.25167	0.295964	0.506119	0.233252
71	220	1.31	1.45	1.3007	0.234292	0.503634	0.214579
72	290	1.26	1.36	1.34671	0.226501	0.501902	0.196787
73	305	1.37	1.51	1.38958	0.222052	0.506516	0.179918
74	457	1.54	1.39	1.42926	0.126275	0.486329	0.163999
75	568	1.47	1.44	1.46576	0.152681	0.499654	0.149042
76	668	1.46	1.35	1.49915	0.143689	0.500724	0.135046
77	809	1.56	1.38	1.52953	0.114985	0.496224	0.122002
78	818	1.51	1.37	1.55706	0.113996	0.496011	0.109887
79	980	1.57	1.33	1.58189	0.0940161	0.494471	0.0986738
80	1109	1.66	1.38	1.6042	0.0619091	0.484502	0.0883269
81	1296	1.59	1.35	1.62417	0.0901571	0.50459	0.0788069
82	1462	1.71	1.34	1.642	0.0340359	0.484104	0.0700706
83	1651	1.66	1.29	1.65788	0.0479677	0.498289	0.062073
84	1810	1.69	1.31	1.67197	0.0387523	0.500119	0.0547678
85	1894	1.71	1.27	1.68447	0.0302628	0.498549	0.0481086
86	2146	1.73	1.25	1.69551	0.0204528	0.502885	0.0420493
87	2340	1.72	1.24	1.70527	0.0198745	0.510104	0.0365453
88	2484	1.7	1.19	1.71387	0.0139158	0.511954	0.0315532
89	2562	1.75	1.24	1.72144	0.0055845	0.510009	0.0270317
90	2915	1.74	1.22	1.7281	0.008782	0.525616	0.0229415
91	3054	1.74	1.23	1.73394	0.0097902	0.530575	0.0192458
92	3338	1.75	1.19	1.73908	0.007418	0.53964	0.0159098
93	3282	1.77	1.2	1.74358	0.0014529	0.534286	0.0129013
94	3463	1.77	1.19	1.74752	-0.0031319	0.538094	0.0101906
95	3665	1.75	1.17	1.75098	-0.0025298	0.545779	0.0077498
96	3601	1.79	1.15	1.754	-0.0195328	0.533222	0.0055537
97	3982	1.77	1.2	1.75665	-0.0024711	0.557068	0.0035788
98	3914	1.76	1.15	1.75896	-0.0033203	0.554255	0.001804
99	3965	1.77	1.16	1.76099	-0.0081944	0.552395	0.0002096
100	4140	1.75	1.17	1.76276	0	NA	-0.0012219
101	3996	1.79	1.16	1.7643	-0.0144209	0.550359	-0.0025068
102	3980	1.75	1.17	1.76565	0.0109104	0.562751	-0.0036597
103	3914	1.79	1.16	1.76683	-0.0126661	0.547886	-0.0046937
104	3924	1.74	1.14	1.76786	-0.0041825	0.553629	-0.0056209
105	3776	1.78	1.16	1.76876	-0.0072099	0.547143	-0.006452
106	3809	1.75	1.17	1.76954	0.0037995	0.554084	-0.0071969
107	3445	1.79	1.13	1.77023	-0.0126705	0.531939	-0.0078644
108	3406	1.75	1.15	1.77082	0.0011246	0.538228	-0.0084625
109	3178	1.76	1.14	1.77135	-0.0024108	0.527771	-0.0089981
110	3039	1.75	1.13	1.7718	-0.0043939	0.522748	-0.0094779
111	2921	1.76	1.16	1.7722	0.0016743	0.521671	-0.0099075
112	2711	1.77	1.18	1.77255	-0.0009652	0.512207	-0.0102921
113	2582	1.75	1.14	1.77285	0.0054158	0.510923	-0.0106365
114	2270	1.78	1.14	1.77311	-0.0045071	0.492797	-0.0109448
115	2067	1.75	1.13	1.77334	0.0071854	0.491528	-0.0112207
116	1902	1.79	1.13	1.77354	-0.0042958	0.47827	-0.0114677
117	1776	1.73	1.16	1.77372	0.0183545	0.4874	-0.0116888
118	1594	1.76	1.11	1.77387	0.0015491	0.47012	-0.0118866
119	1419	1.78	1.12	1.774	-0.0098708	0.457192	-0.0120637
120	1228	1.7	1.14	1.77412	0.0268261	0.47052	-0.0122221
121	1095	1.69	1.13	1.77422	0.0274479	0.465773	-0.0123639
122	900	1.77	1.11	1.77431	-0.0079835	0.434271	-0.0124907
123	784	1.82	1.18	1.77439	0.0048417	0.437912	-0.0126042
124	651	1.78	1.21	1.77445	0.0231589	0.44442	-0.0127058
125	541	1.77	1.19	1.77451	0.0128549	0.432881	-0.0127966
126	442	1.71	1.17	1.77456	0.0418682	0.447004	-0.0128779
127	328	1.65	1.23	1.77461	0.0642869	0.453861	-0.0129506
128	258	1.64	1.2	1.77465	0.0692551	0.454061	-0.0130157
129	176	1.7	1.23	1.77468	0.06313	0.447211	-0.0130739
130	147	1.81	1.35	1.77471	0.0467622	0.436506	-0.0131259
131	88	1.48	1.17	1.77474	0.0862941	0.455026	-0.0131725
132	60	1.82	1.1	1.77476	-0.0307846	0.375906	-0.0132142
133	32	1.63	1.13	1.77478	0.0521001	0.43464	-0.0132515
134	9	1.11	1.17	1.7748	0.246649	0.498286	-0.0132848
135	7	2	1	1.77481	-0.0543136	0.351579	-0.0133146
136	1	3	NA	1.77482	-0.194386	0.0063473	-0.0133413
137	2	1	1.41	1.77483	0.305614	0.500235	-0.0133652
139	2	0	0	1.77485	0.805614	0.0089764	-0.0134056
140	NA	NA	NA	1.77486	NA	NA	-0.0134227
141	NA	NA	NA	1.77487	NA	NA	-0.013438
142	NA	NA	NA	1.77487	NA	NA	-0.0134517
143	NA	NA	NA	1.77488	NA	NA	-0.0134639
144	NA	NA	NA	1.77488	NA	NA	-0.0134748
145	NA	NA	NA	1.77489	NA	NA	-0.0134846
146	NA	NA	NA	1.77489	NA	NA	-0.0134934
147	NA	NA	NA	1.77489	NA	NA	-0.0135012
148	NA	NA	NA	1.77489	NA	NA	-0.0135082
149	NA	NA	NA	1.7749	NA	NA	-0.0135144
150	NA	NA	NA	1.7749	NA	NA	-0.01352
151	NA	NA	NA	1.7749	NA	NA	-0.0135251
152	NA	NA	NA	1.7749	NA	NA	-0.0135295
153	NA	NA	NA	1.7749	NA	NA	-0.0135335
154	NA	NA	NA	1.7749	NA	NA	-0.0135371
155	NA	NA	NA	1.77491	NA	NA	-0.0135403
156	NA	NA	NA	1.77491	NA	NA	-0.0135432
157	NA	NA	NA	1.77491	NA	NA	-0.0135458
158	NA	NA	NA	1.77491	NA	NA	-0.0135481
159	NA	NA	NA	1.77491	NA	NA	-0.0135501
160	NA	NA	NA	1.77491	NA	NA	-0.013552
161	NA	NA	NA	1.77491	NA	NA	-0.0135536
162	NA	NA	NA	1.77491	NA	NA	-0.0135551
163	NA	NA	NA	1.77491	NA	NA	-0.0135564
164	NA	NA	NA	1.77491	NA	NA	-0.0135576
165	NA	NA	NA	1.77491	NA	NA	-0.0135586
166	NA	NA	NA	1.77491	NA	NA	-0.0135596
167	NA	NA	NA	1.77491	NA	NA	-0.0135604
168	NA	NA	NA	1.77491	NA	NA	-0.0135612
169	NA	NA	NA	1.77491	NA	NA	-0.0135618
170	NA	NA	NA	1.77491	NA	NA	-0.0135624
171	NA	NA	NA	1.77491	NA	NA	-0.013563
172	NA	NA	NA	1.77491	NA	NA	-0.0135635
173	NA	NA	NA	1.77491	NA	NA	-0.0135639
174	NA	NA	NA	1.77491	NA	NA	-0.0135643
175	NA	NA	NA	1.77491	NA	NA	-0.0135646
176	NA	NA	NA	1.77491	NA	NA	-0.0135649
177	NA	NA	NA	1.77491	NA	NA	-0.0135652
178	NA	NA	NA	1.77491	NA	NA	-0.0135654
179	NA	NA	NA	1.77491	NA	NA	-0.0135657
180	NA	NA	NA	1.77491	NA	NA	-0.0135659
181	NA	NA	NA	1.77491	NA	NA	-0.013566
182	NA	NA	NA	1.77491	NA	NA	-0.0135662
183	NA	NA	NA	1.77491	NA	NA	-0.0135663
184	NA	NA	NA	1.77491	NA	NA	-0.0135665
185	NA	NA	NA	1.77491	NA	NA	-0.0135666
186	NA	NA	NA	1.77491	NA	NA	-0.0135667
187	NA	NA	NA	1.77491	NA	NA	-0.0135668
188	NA	NA	NA	1.77491	NA	NA	-0.0135668
189	NA	NA	NA	1.77491	NA	NA	-0.0135669
190	NA	NA	NA	1.77491	NA	NA	-0.013567
191	NA	NA	NA	1.77491	NA	NA	-0.013567
192	NA	NA	NA	1.77491	NA	NA	-0.0135671
193	NA	NA	NA	1.77491	NA	NA	-0.0135671
194	NA	NA	NA	1.77491	NA	NA	-0.0135672
195	NA	NA	NA	1.77491	NA	NA	-0.0135672
196	NA	NA	NA	1.77491	NA	NA	-0.0135673
197	NA	NA	NA	1.77491	NA	NA	-0.0135673
198	NA	NA	NA	1.77491	NA	NA	-0.0135673
199	NA	NA	NA	1.77491	NA	NA	-0.0135673
200	NA	NA	NA	1.77491	NA	NA	-0.0135674
