## Supplementary material for "Reduced reproductive success is associated with selective constraint on human genes": SuppTable6

### Sheet: Info
Supplementary Table 6. Values used for estimating contribution of mental health phenotypes to overall fitness
Header	Description
sex	Relevant sex for this row.
trait	Relevant mental health trait for this row.
OR.ganna	OR as reported in Ganna et al. (2018).
OR.lower.ganna	Lower bound of the OR as reported in Ganna et al. (2018).
OR.upper.ganna	Upper bound of the OR as reported in Ganna et al. (2018).
N.power	Number of individuals with the reported mental health trait indicated in the 'trait' column from Power et al. (2013).
sex.ratio.power	Ratio of females to males with the mental health trait indicated in the 'trait' column from Power et al. (2013).
incidence.power	Incidence, adjusted by 'sex.ratio.power'
fertility.ratio.power	Fertility ratio between individuals with the reported mental health trait in the 'trait' column / healthy individuals indicated as reported by Power et al. (2013).
mean.children.power	Mean number of children for individuals with the reported mental health trait in the 'trait' column as reported by Power et al. (2013).

### Sheet: Mental Health Statistics
sex	trait	OR.ganna	OR.lower.ganna	OR.upper.ganna	N.power	sex.ratio.power	incidence.power	fertility.ratio.power	mean.children.power
1	asd	1.4	1.30667	1.5	2947	0.666667	0.00166738	0.25	0.44
1	scizo	1.3	1.20714	1.4	18890	0.6	0.00961895	0.23	0.4048
1	bipolar	1.25	1.15741	1.35	14439	0.4	0.00490164	0.75	1.32
2	asd	1.4	1.30667	1.5	2947	0.333333	0.000833688	0.48	0.8448
2	scizo	1.3	1.20714	1.4	18890	0.4	0.00641263	0.47	0.8272
2	bipolar	1.25	1.15741	1.35	14439	0.6	0.00735246	0.85	1.496
